# A screen for *Plasmodium falciparum* sporozoite surface protein binding to human hepatocyte surface receptors identifies novel host-pathogen interactions

**DOI:** 10.1101/2020.02.02.929190

**Authors:** Rameswara Reddy Segireddy, Kirsten Dundas, Julia Knoeckel, Francis Galaway, Laura Wood, Gavin J Wright, Alexander D Douglas

**Author notes:** KD and JK contributed equally to this study.

## Abstract

Sporozoite invasion of hepatocytes is a necessary step prior to development of malaria, with similarities, at the cellular level, to merozoite invasion of erythrocytes. In the case of the malaria blood-stage, efforts to identify host-pathogen protein-protein interactions have yielded important insights including vaccine candidates. In the case of sporozoite-hepatocyte invasion, the host-pathogen protein-protein interactions involved are poorly understood. Here, we performed a systematic screen to identify such interactions. We substantially extended previous *Plasmodium falciparum* and human surface protein ectodomain libraries, creating new libraries containing 88 *P. falciparum* sporozoite protein coding sequences and 182 sequences encoding human hepatocyte surface proteins. Having expressed recombinant proteins from these sequences, we used a plate-based assay capable of detecting low affinity interactions between recombinant proteins, modified for enhanced throughput, to screen the proteins for interactions. We were able to test 7540 sporozoite-hepatocyte protein pairs under conditions likely to be sensitive for interaction. We report and characterise an interaction between human fibroblast growth factor receptor 4 (FGFR4) and the *P. falciparum* protein Pf34, and describe an additional interaction between human low-density lipoprotein receptor (LDLR) and the *P. falciparum* protein PIESP15. Strategies to inhibit these interactions may have value in malaria prevention, and the modified interaction screening assay and protein expression libraries we report may be of wider value to the community.
