## Supplemental Table 4 for "A screen for *Plasmodium falciparum* sporozoite surface protein binding to human hepatocyte surface receptors identifies novel host-pathogen interactions"

### Sheet: Interactions above S to N 5
Interacting partners with the signal to noise ratio above 5 in initial AVEXIS screen
For gene names, please refer to ST1 / ST2- gene names will be added to this table prior to final publication
Bait	Prey	Bait-prey pair	Signal : noise
ADP70	ADP103	ADP70-ADP103	4525.76	Previously known interaction
ADP168	ADP363	ADP168-ADP363	197.765	Tested and found to be reproducible
ADP170	ADP127+ADP393	ADP170-ADP127+ADP393	67.7346	Previously known interaction
ADP203	ADP543	ADP203-ADP543	51.751	Not reproducible
ADP174	ADP346	ADP174-ADP346	35.9586	Tested and found to be reproducible.
ADP189	ADP110	ADP189-ADP110	34.1094	Not reproducible
ADP256	ADP341	ADP256-ADP341	32.7359	Not reproducible
ADP237	ADP375	ADP237-ADP375	24.3713
ADP237	ADP387	ADP237-ADP387	23.4145
ADP397	ADP267	ADP397-ADP267	21.8608
ADP198	ADP353	ADP198-ADP353	21.3946
ADP180	ADP144	ADP180-ADP144	19.9594
ADP237	ADP261	ADP237-ADP261	19.4535
ADP237	ADP386	ADP237-ADP386	19.1745
ADP167	ADP158	ADP167-ADP158	19.0737
ADP195	ADP385	ADP195-ADP385	18.6777
ADP224	ADP102	ADP224-ADP102	18.2458
ADP237	ADP096	ADP237-ADP096	16.1871
ADP237	ADP379	ADP237-ADP379	16.181
ADP175	ADP346	ADP175-ADP346	15.8847
ADP246	ADP339	ADP246-ADP339	15.5457
ADP172	ADP334	ADP172-ADP334	13.0571
ADP237	ADP279	ADP237-ADP279	12.8029
ADP237	ADP377	ADP237-ADP377	11.4691
ADP190	ADP110	ADP190-ADP110	11.4334
ADP190	ADP132	ADP190-ADP132	11.2582
ADP169	ADP098	ADP169-ADP098	11.1956
ADP237	ADP293	ADP237-ADP293	11.1044
ADP224	ADP376	ADP224-ADP376	11.0626
ADP237	ADP269	ADP237-ADP269	10.3874
ADP237	ADP106	ADP237-ADP106	10.286
ADP165	ADP296	ADP165-ADP296	10.2692
ADP178	ADP103	ADP178-ADP103	10.1968
ADP229	ADP383	ADP229-ADP383	10.181
ADP398	ADP376	ADP398-ADP376	10.1342
ADP180	ADP103	ADP180-ADP103	9.96973
ADP191	ADP269	ADP191-ADP269	9.74327
ADP237	ADP264	ADP237-ADP264	9.43031
ADP193	ADP326	ADP193-ADP326	9.30483
ADP224	ADP383	ADP224-ADP383	9.04061
ADP224	ADP106	ADP224-ADP106	8.94794
ADP243	ADP154	ADP243-ADP154	8.73128
ADP237	ADP381	ADP237-ADP381	8.66994
ADP243	ADP155	ADP243-ADP155	8.66961
ADP178	ADP150	ADP178-ADP150	8.30729
ADP193	ADP375	ADP193-ADP375	8.13925
ADP171	ADP270	ADP171-ADP270	7.96921
ADP397	ADP298	ADP397-ADP298	7.89881
ADP172	ADP389	ADP172-ADP389	7.85753
ADP233	ADP104	ADP233-ADP104	7.73297
ADP70	ADP285	ADP70-ADP285	7.61994
ADP234	ADP388	ADP234-ADP388	7.60789
ADP223	ADP307	ADP223-ADP307	7.56471
ADP193	ADP320	ADP193-ADP320	7.53406
ADP184	ADP390	ADP184-ADP390	7.5
ADP173	ADP323	ADP173-ADP323	7.35334
ADP189	ADP112	ADP189-ADP112	7.2617
ADP163	ADP387	ADP163-ADP387	7.24534
ADP253	ADP390	ADP253-ADP390	7.19625
ADP173	ADP103	ADP173-ADP103	7.09014
ADP183	ADP369	ADP183-ADP369	6.97694
ADP175	ADP126+ADP217	ADP175-ADP126+ADP217	6.89842
ADP194	ADP126+ADP217	ADP194-ADP126+ADP217	6.87873
ADP219	ADP341	ADP219-ADP341	6.74228
ADP227	ADP141	ADP227-ADP141	6.71738
ADP70	ADP101	ADP70-ADP101	6.59775
ADP173	ADP133	ADP173-ADP133	6.59125
ADP238	ADP385	ADP238-ADP385	6.59091
ADP195	ADP336+ADP217	ADP195-ADP336+ADP217	6.47377
ADP171	ADP361	ADP171-ADP361	6.44907
ADP199	ADP317	ADP199-ADP317	6.39844
ADP70	ADP360	ADP70-ADP360	6.35215
ADP244	ADP378	ADP244-ADP378	6.31751
ADP258	ADP315	ADP258-ADP315	6.28265
ADP170	ADP127+ADP217	ADP170-ADP127+ADP217	6.28052
ADP161	ADP392	ADP161-ADP392	6.2085
ADP181	ADP339	ADP181-ADP339	6.19126
ADP222	ADP325	ADP222-ADP325	6.13987
ADP233	ADP296	ADP233-ADP296	6.1084
ADP239	ADP262	ADP239-ADP262	6.07796
ADP238	ADP315	ADP238-ADP315	6.04167
ADP233	ADP141	ADP233-ADP141	5.97359
ADP237	ADP123	ADP237-ADP123	5.84414
ADP175	ADP315	ADP175-ADP315	5.79221
ADP247	ADP315	ADP247-ADP315	5.77696
ADP170	ADP344	ADP170-ADP344	5.75881
ADP247	ADP323	ADP247-ADP323	5.72993
ADP195	ADP318	ADP195-ADP318	5.71803
ADP160	ADP323	ADP160-ADP323	5.68341
ADP183	ADP156	ADP183-ADP156	5.66669
ADP238	ADP126+ADP217	ADP238-ADP126+ADP217	5.64745
ADP247	ADP127+ADP217	ADP247-ADP127+ADP217	5.59239
ADP198	ADP103	ADP198-ADP103	5.50577
ADP188	ADP293	ADP188-ADP293	5.50489
ADP236	ADP389	ADP236-ADP389	5.49515
ADP178	ADP372	ADP178-ADP372	5.47059
ADP237	ADP385	ADP237-ADP385	5.45046
ADP247	ADP368	ADP247-ADP368	5.44644
ADP168	ADP276	ADP168-ADP276	5.43155
ADP238	ADP323	ADP238-ADP323	5.39498
ADP173	ADP315	ADP173-ADP315	5.31386
ADP237	ADP292	ADP237-ADP292	5.2767
ADP247	ADP366	ADP247-ADP366	5.26191
ADP231	ADP127+ADP393	ADP231-ADP127+ADP393	5.22598
ADP186	ADP369	ADP186-ADP369	5.22484
ADP227	ADP317	ADP227-ADP317	5.21371
ADP173	ADP126+ADP217	ADP173-ADP126+ADP217	5.21073
ADP171	ADP323	ADP171-ADP323	5.2083
ADP160	ADP127+ADP217	ADP160-ADP127+ADP217	5.14347
ADP237	ADP099	ADP237-ADP099	5.11172
ADP180	ADP336+ADP217	ADP180-ADP336+ADP217	5.05657
